# CNS diseases cerebrospinal fluid single-cell atlas reveals immune characteristics of neuropsychiatric systemic lupus erythematosus

**DOI:** 10.64898/2026.03.31.715151

**Authors:** Xin-Jie Wang, Shang-Zhu Zhang, Si-Yuan Fan, Wen-Jia Zhang, Tian-Yi Ma, Wei-Ting Fang, Nan Liang, Yang Wu, Shi-Qi Yang, Chen-Rui Xia, Zi-Fan Zhao, Jiu-Liang Zhao, Dong Xu, Xiao-Feng Zeng, Hong-Zhi Guan, Yang Ding, Ge Gao, Meng-Tao Li

## Abstract

Neuropsychiatric systemic lupus erythematosus (NPSLE) is a potentially severe complication of systemic lupus erythematosus (SLE), yet its pathogenesis remains largely elusive. By jointly probing the immune dynamics of subjects’ cerebrospinal fluid (CSF) and peripheral blood, we showed that both innate and adaptive immune responses jointly contribute to the pathogenesis of NPSLE. In particular, we found the remarkable enrichment of BAM-CCL3, a subtype of border-associated macrophages with strong recruitment capacity, implicating its potential role in central nervous system (CNS) inflammation. We also observed pronounced activation of memory B cells and CD4^+^ regulatory T cells in NPSLE CSF, along with the preferential blood-to-CSF migration and subsequent within-CSF clonal expansion of CD8^+^ effector memory T cells in NPSLE patients, suggesting a persistent CNS-localized adaptive immune dysregulation. Finally, we developed the single-cell CNS disease CSF–Blood Atlas (scCDCB), a comprehensive collection for CSF and peripheral blood of multiple CNS diseases, which is publicly available at (https://sccdcb.gao-lab.org) to serve as a reference for future research on CNS diseases.
