## Supplementary Table 1 for "CNS diseases cerebrospinal fluid single-cell atlas reveals immune characteristics of neuropsychiatric systemic lupus erythematosus"

### Sheet: total_meta
samples	patient	tissue_samples	study	disease	simple_disease	type	tissue	confirm	age	age_binned	sex
SAMEA7725614	SAMEA7725614	csf_SAMEA7725614	E-MTAB-9916	control	HC	HC	csf	ok		gt50	male
SAMEA7725615	SAMEA7725615	csf_SAMEA7725615	E-MTAB-9916	control	HC	HC	csf	ok		gt50	male
SAMEA7725626	SAMEA7725626	csf_SAMEA7725626	E-MTAB-9916	control	HC	HC	csf	ok		gt50	male
GSM5264634	GSM5264634	csf_GSM5264634	GSE133028	health	HC	HC	csf	ok	33	30to50	male
GSM5264636	GSM5264636	csf_GSM5264636	GSE133028	health	HC	HC	csf	ok	27	lt30	female
GSM5264670	GSM5264670	csf_GSM5264670	GSE133028	health	HC	HC	csf	ok	41	30to50	male
GSM3984199	GSM3984199	csf_GSM3984199	GSE134577	health	HC	HC	csf	ok
GSM3984201	GSM3984201	csf_GSM3984201	GSE134577	health	HC	HC	csf	ok
GSM3984202	GSM3984202	csf_GSM3984202	GSE134577	health	HC	HC	csf	ok
GSM3984205	GSM3984205	csf_GSM3984205	GSE134577	health	HC	HC	csf	ok
GSM3984215	GSM3984215	csf_GSM3984215	GSE134577	health	HC	HC	csf	ok
GSM3984216	GSM3984216	csf_GSM3984216	GSE134577	health	HC	HC	csf	ok
GSM4104130	GSM4104130	csf_GSM4104130	GSE138266	IIH	IIH	HC	csf	ok	43	30to50	female
GSM4104131	GSM4104131	csf_GSM4104131	GSE138266	IIH	IIH	HC	csf	ok	32	30to50	female
GSM4104133	GSM4104133	csf_GSM4104133	GSE138266	IIH	IIH	HC	csf	ok	25	lt30	female
GSM4104128	GSM4104128	csf_GSM4104128	GSE138266	IIH	IIH	HC	csf	ok	43	30to50	male
GSM4104129	GSM4104129	csf_GSM4104129	GSE138266	IIH	IIH	HC	csf	ok	33	30to50	male
GSM4104132	GSM4104132	csf_GSM4104132	GSE138266	IIH	IIH	HC	csf	ok	25	lt30	female
GSM4404055	GSM4404055	csf_GSM4404055	GSE141578	health	HC	HC	csf	ok
GSM4404059	GSM4404059	csf_GSM4404059	GSE141578	health	HC	HC	csf	ok
GSM4970065	GSM4970065	csf_GSM4970065	GSE163005	IIH	IIH	HC	csf	ok	45	30to50	female
GSM4970066	GSM4970066	csf_GSM4970066	GSE163005	IIH	IIH	HC	csf	ok	33	30to50	male
GSM4970068	GSM4970068	csf_GSM4970068	GSE163005	IIH	IIH	HC	csf	ok	20	lt30	female
GSM4970067	GSM4970067	csf_GSM4970067	GSE163005	IIH	IIH	HC	csf	ok	38	30to50	female
GSM4970069	GSM4970069	csf_GSM4970069	GSE163005	IIH	IIH	HC	csf	ok	34	30to50	female
GSM5827387	GSM5827387	csf_GSM5827387	GSE194078	health	HC	HC	csf	no	55	gt50	female
GSM5827377	GSM5827377	csf_GSM5827377	GSE194078	health	HC	HC	csf	no	20	lt30	male
GSM6016352	GSM6016352	csf_GSM6016352	GSE200164	health	HC	HC	csf	ok	71	gt50	female
GSM6016372	GSM6016372	csf_GSM6016372	GSE200164	health	HC	HC	csf	ok	70	gt50	female
GSM6016393	GSM6016393	csf_GSM6016393	GSE200164	health	HC	HC	csf	ok	66	gt50	male
GSM6016367	GSM6016367	csf_GSM6016367	GSE200164	health	HC	HC	csf	ok	71	gt50	female
GSM6016374	GSM6016374	csf_GSM6016374	GSE200164	health	HC	HC	csf	ok	64	gt50	female
GSM6016371	GSM6016371	csf_GSM6016371	GSE200164	health	HC	HC	csf	ok	79	gt50	male
GSM6016362	GSM6016362	csf_GSM6016362	GSE200164	health	HC	HC	csf	ok	66	gt50	female
GSM6016404	GSM6016404	csf_GSM6016404	GSE200164	health	HC	HC	csf	ok	69	gt50	male
GSM6016357	GSM6016357	csf_GSM6016357	GSE200164	health	HC	HC	csf	ok	70	gt50	male
GSM6016398	GSM6016398	csf_GSM6016398	GSE200164	health	HC	HC	csf	ok	55	gt50	female
GSM6016403	GSM6016403	csf_GSM6016403	GSE200164	health	HC	HC	csf	ok	54	gt50	female
GSM6016386	GSM6016386	csf_GSM6016386	GSE200164	health	HC	HC	csf	ok	78	gt50	male
GSM6016384	GSM6016384	csf_GSM6016384	GSE200164	health	HC	HC	csf	ok	81	gt50	male
GSM6016391	GSM6016391	csf_GSM6016391	GSE200164	health	HC	HC	csf	ok	62	gt50	female
GSM6016400	GSM6016400	csf_GSM6016400	GSE200164	health	HC	HC	csf	ok	80	gt50	male
GSM6016373	GSM6016373	csf_GSM6016373	GSE200164	health	HC	HC	csf	ok	76	gt50	female
GSM6016354	GSM6016354	csf_GSM6016354	GSE200164	health	HC	HC	csf	ok	67	gt50	female
GSM6016402	GSM6016402	csf_GSM6016402	GSE200164	health	HC	HC	csf	ok	62	gt50	female
GSM6016355	GSM6016355	csf_GSM6016355	GSE200164	health	HC	HC	csf	ok	71	gt50	male
GSM6016346	GSM6016346	csf_GSM6016346	GSE200164	health	HC	HC	csf	ok	67	gt50	female
GSM6016392	GSM6016392	csf_GSM6016392	GSE200164	health	HC	HC	csf	ok	72	gt50	female
GSM6016363	GSM6016363	csf_GSM6016363	GSE200164	health	HC	HC	csf	ok	63	gt50	female
GSM6016396	GSM6016396	csf_GSM6016396	GSE200164	health	HC	HC	csf	ok	73	gt50	female
GSM6016349	GSM6016349	csf_GSM6016349	GSE200164	health	HC	HC	csf	ok	72	gt50	male
GSM6016366	GSM6016366	csf_GSM6016366	GSE200164	health	HC	HC	csf	ok	82	gt50	male
GSM6016388	GSM6016388	csf_GSM6016388	GSE200164	health	HC	HC	csf	ok	67	gt50	female
GSM6016395	GSM6016395	csf_GSM6016395	GSE200164	health	HC	HC	csf	ok	66	gt50	female
GSM6016360	GSM6016360	csf_GSM6016360	GSE200164	health	HC	HC	csf	ok	76	gt50	female
GSM6016389	GSM6016389	csf_GSM6016389	GSE200164	health	HC	HC	csf	ok	63	gt50	male
GSM6016351	GSM6016351	csf_GSM6016351	GSE200164	health	HC	HC	csf	ok	63	gt50	female
GSM6016376	GSM6016376	csf_GSM6016376	GSE200164	health	HC	HC	csf	ok	66	gt50	female
GSM6016364	GSM6016364	csf_GSM6016364	GSE200164	health	HC	HC	csf	ok	54	gt50	male
GSM6016387	GSM6016387	csf_GSM6016387	GSE200164	health	HC	HC	csf	ok	67	gt50	male
GSM6016381	GSM6016381	csf_GSM6016381	GSE200164	health	HC	HC	csf	ok	74	gt50	male
GSM6016368	GSM6016368	csf_GSM6016368	GSE200164	health	HC	HC	csf	ok	65	gt50	female
GSM6016382	GSM6016382	csf_GSM6016382	GSE200164	health	HC	HC	csf	ok	72	gt50	female
GSM6016348	GSM6016348	csf_GSM6016348	GSE200164	health	HC	HC	csf	ok	67	gt50	male
GSM6016385	GSM6016385	csf_GSM6016385	GSE200164	health	HC	HC	csf	ok	69	gt50	female
GSM6016361	GSM6016361	csf_GSM6016361	GSE200164	health	HC	HC	csf	ok	70	gt50	male
GSM6016390	GSM6016390	csf_GSM6016390	GSE200164	health	HC	HC	csf	ok	64	gt50	female
GSM6016377	GSM6016377	csf_GSM6016377	GSE200164	health	HC	HC	csf	ok	65	gt50	female
GSM6016399	GSM6016399	csf_GSM6016399	GSE200164	health	HC	HC	csf	ok	69	gt50	female
GSM6016401	GSM6016401	csf_GSM6016401	GSE200164	health	HC	HC	csf	ok	75	gt50	male
GSM6016347	GSM6016347	csf_GSM6016347	GSE200164	health	HC	HC	csf	ok	77	gt50	male
GSM6016383	GSM6016383	csf_GSM6016383	GSE200164	health	HC	HC	csf	ok	73	gt50	female
GSM6119094	GSM6119094	csf_GSM6119094	GSE202410	health	HC	HC	csf	ok	54	gt50	male
GSM6119098	GSM6119098	csf_GSM6119098	GSE202410	health	HC	HC	csf	ok	59	gt50	male
GSM6119099	GSM6119099	csf_GSM6119099	GSE202410	health	HC	HC	csf	ok	50	30to50	male
GSM6119096	GSM6119096	csf_GSM6119096	GSE202410	health	HC	HC	csf	ok	55	gt50	male
GSM7444967	GSM7444967	csf_GSM7444967	GSE234069	IIH	IIH	HC	csf	ok	54	gt50	male
GSM7444970	GSM7444970	csf_GSM7444970	GSE234069	IIH	IIH	HC	csf	ok	27	lt30	female
GSM7728036	GSM7728036	csf_GSM7728036	GSE241385	control	HC	HC	csf	no
GSM7728037	GSM7728037	csf_GSM7728037	GSE241385	control	HC	HC	csf	no
GSM7728038	GSM7728038	csf_GSM7728038	GSE241385	control	HC	HC	csf	no
GSM7728040	GSM7728040	csf_GSM7728040	GSE241385	control	HC	HC	csf	no
GSM7728043	GSM7728043	csf_GSM7728043	GSE241385	control	HC	HC	csf	no
GSM7728044	GSM7728044	csf_GSM7728044	GSE241385	control	HC	HC	csf	no
GSM7728045	GSM7728045	csf_GSM7728045	GSE241385	control	HC	HC	csf	no
GSM7728047	GSM7728047	csf_GSM7728047	GSE241385	control	HC	HC	csf	no
GSM7728048	GSM7728048	csf_GSM7728048	GSE241385	control	HC	HC	csf	no
GSM7728052	GSM7728052	csf_GSM7728052	GSE241385	control	HC	HC	csf	no
GSM7728054	GSM7728054	csf_GSM7728054	GSE241385	control	HC	HC	csf	no
GSM7728057	GSM7728057	csf_GSM7728057	GSE241385	control	HC	HC	csf	no
GSM7798069	GSM7798069	csf_GSM7798069	GSE243905	control	HC	HC	csf	ok	48	30to50	female
GSM7798081	GSM7798081	csf_GSM7798081	GSE243905	control	HC	HC	csf	ok	62	gt50	male
GSM7798075	GSM7798075	csf_GSM7798075	GSE243905	control	HC	HC	csf	ok	31	30to50	male
GSM8005388	sample_a	csf_GSM8005388	GSE252701	unknow	unknow	unknow	csf	no	70	gt50	male
GSM8005412	sample_i	csf_GSM8005412	GSE252701	unknow	unknow	unknow	csf	no	76	gt50	male
GSM8005398	sample_d	csf_GSM8005398	GSE252701	unknow	unknow	unknow	csf	no	76	gt50	male
GSM8005391	sample_b	csf_GSM8005391	GSE252701	unknow	unknow	unknow	csf	no	79	gt50	male
GSM8005411	sample_h	csf_GSM8005411	GSE252701	unknow	unknow	unknow	csf	no	85	gt50	male
GSM8005394	sample_c	csf_GSM8005394	GSE252701	unknow	unknow	unknow	csf	no	61	gt50	female
GSM8005393	sample_b	csf_GSM8005393	GSE252701	unknow	unknow	unknow	csf	no	79	gt50	male
GSM8005410	sample_h	csf_GSM8005410	GSE252701	unknow	unknow	unknow	csf	no	85	gt50	male
GSM8005395	sample_c	csf_GSM8005395	GSE252701	unknow	unknow	unknow	csf	no	61	gt50	female
GSM8005403	sample_e	csf_GSM8005403	GSE252701	unknow	unknow	unknow	csf	no	72	gt50	female
GSM8005400	sample_d	csf_GSM8005400	GSE252701	unknow	unknow	unknow	csf	no	76	gt50	male
GSM8005413	sample_i	csf_GSM8005413	GSE252701	unknow	unknow	unknow	csf	no	76	gt50	male
GSM8005407	sample_g	csf_GSM8005407	GSE252701	unknow	unknow	unknow	csf	no	75	gt50	male
GSM8005401	sample_e	csf_GSM8005401	GSE252701	unknow	unknow	unknow	csf	no	72	gt50	female
GSM8005399	sample_d	csf_GSM8005399	GSE252701	unknow	unknow	unknow	csf	no	76	gt50	male
GSM8005408	sample_g	csf_GSM8005408	GSE252701	unknow	unknow	unknow	csf	no	75	gt50	male
GSM8005396	sample_c	csf_GSM8005396	GSE252701	unknow	unknow	unknow	csf	no	61	gt50	female
GSM8005409	sample_g	csf_GSM8005409	GSE252701	unknow	unknow	unknow	csf	no	75	gt50	male
GSM8005415	sample_j	csf_GSM8005415	GSE252701	unknow	unknow	unknow	csf	no	74	gt50	female
GSM8005397	sample_c	csf_GSM8005397	GSE252701	unknow	unknow	unknow	csf	no	61	gt50	female
GSM8005390	sample_a	csf_GSM8005390	GSE252701	unknow	unknow	unknow	csf	no	70	gt50	male
GSM8005416	sample_j	csf_GSM8005416	GSE252701	unknow	unknow	unknow	csf	no	74	gt50	female
GSM8005414	sample_i	csf_GSM8005414	GSE252701	unknow	unknow	unknow	csf	no	76	gt50	male
GSM8005392	sample_b	csf_GSM8005392	GSE252701	unknow	unknow	unknow	csf	no	79	gt50	male
GSM8005384	sample_a	csf_GSM8005384	GSE252701	unknow	unknow	unknow	csf	no	70	gt50	male
GSM8005382	sample_a	csf_GSM8005382	GSE252701	unknow	unknow	unknow	csf	no	70	gt50	male
GSM8005389	sample_a	csf_GSM8005389	GSE252701	unknow	unknow	unknow	csf	no	70	gt50	male
GSM8005386	sample_a	csf_GSM8005386	GSE252701	unknow	unknow	unknow	csf	no	70	gt50	male
GSM8005385	sample_a	csf_GSM8005385	GSE252701	unknow	unknow	unknow	csf	no	70	gt50	male
GSM8005383	sample_a	csf_GSM8005383	GSE252701	unknow	unknow	unknow	csf	no	70	gt50	male
GSM8005387	sample_a	csf_GSM8005387	GSE252701	unknow	unknow	unknow	csf	no	70	gt50	male
GSM8005405	sample_f	csf_GSM8005405	GSE252701	unknow	unknow	unknow	csf	no	61	gt50	female
GSM8005406	sample_f	csf_GSM8005406	GSE252701	unknow	unknow	unknow	csf	no	61	gt50	female
GSM7798079	GSM7798079&83	blood_GSM7798079	PRJNA1020551	HC	HC	HC	blood	ok	62	gt50	male
GSM7798083	GSM7798079&83	blood_GSM7798083	PRJNA1020551	HC	HC	HC	blood	ok	62	gt50	male
GSM7798067	GSM7798067&71	blood_GSM7798067	PRJNA1020551	HC	HC	HC	blood	ok	48	30to50	female
GSM7798073	GSM7798073&77	blood_GSM7798073	PRJNA1020551	HC	HC	HC	blood	ok	31	30to50	male
GSM7798071	GSM7798067&71	blood_GSM7798071	PRJNA1020551	HC	HC	HC	blood	ok	48	30to50	female
GSM7798077	GSM7798073&77	blood_GSM7798077	PRJNA1020551	HC	HC	HC	blood	ok	31	30to50	male
GSM5264671	GSM5264671	blood_GSM5264671	PRJNA549712	HC	HC	HC	blood	ok	41	30to50	male
GSM5264635	GSM5264635	blood_GSM5264635	PRJNA549712	HC	HC	HC	blood	ok	33	30to50	male
GSM5264637	GSM5264637	blood_GSM5264637	PRJNA549712	HC	HC	HC	blood	ok	27	lt30	female
GSM4104143	GSM4104143	blood_GSM4104143	PRJNA575241	IIH	IIH	HC	blood	ok	25	lt30	female
GSM4104141	GSM4104141	blood_GSM4104141	PRJNA575241	IIH	IIH	HC	blood	ok	43	30to50	female
GSM4104139	GSM4104139	blood_GSM4104139	PRJNA575241	IIH	IIH	HC	blood	ok	43	30to50	male
GSM4104140	GSM4104140	blood_GSM4104140	PRJNA575241	IIH	IIH	HC	blood	ok	33	30to50	male
GSM4104142	GSM4104142	blood_GSM4104142	PRJNA575241	IIH	IIH	HC	blood	ok	32	30to50	female
CSFC3	CSFC3	csf_CSFC3	PRJNA717310	health	HC	HC	csf	ok	54	gt50	male
CSFC2	CSFC2	csf_CSFC2	PRJNA717310	health	HC	HC	csf	ok	54	gt50	male
CSFC1	CSFC1	csf_CSFC1	PRJNA717310	health	HC	HC	csf	ok	75	gt50	male
GSM5827378	GSM5827378	blood_GSM5827378	PRJNA799240	HC	HC	HC	blood	no	20	lt30	male
GSM5827388	GSM5827388	blood_GSM5827388	PRJNA799240	HC	HC	HC	blood	no	55	gt50	female
GSM5264639	GSM5264639	csf_GSM5264639	GSE133028	relapsing multiple sclerosis	MS	Immunological	csf		44	30to50	male
GSM5264641	GSM5264641	csf_GSM5264641	GSE133028	relapsing multiple sclerosis	MS	Immunological	csf		37	30to50	male
GSM5264643	GSM5264643	csf_GSM5264643	GSE133028	relapsing multiple sclerosis	MS	Immunological	csf		32	30to50	male
GSM5264645	GSM5264645	csf_GSM5264645	GSE133028	relapsing multiple sclerosis	MS	Immunological	csf		27	lt30	female
GSM5264647	GSM5264647	csf_GSM5264647	GSE133028	relapsing multiple sclerosis	MS	Immunological	csf		45	30to50	female
GSM5264649	GSM5264649	csf_GSM5264649	GSE133028	relapsing multiple sclerosis	MS	Immunological	csf		22	lt30	male
GSM5264651	GSM5264651	csf_GSM5264651	GSE133028	relapsing multiple sclerosis	MS	Immunological	csf		29	lt30	female
GSM5264657	GSM5264657	csf_GSM5264657	GSE133028	relapsing multiple sclerosis	MS	Immunological	csf		45	30to50	female
GSM5264659	GSM5264659	csf_GSM5264659	GSE133028	relapsing multiple sclerosis	MS	Immunological	csf		42	30to50	female
GSM5264661	GSM5264661	csf_GSM5264661	GSE133028	relapsing multiple sclerosis	MS	Immunological	csf		37	30to50	female
GSM5264663	GSM5264663	csf_GSM5264663	GSE133028	relapsing multiple sclerosis	MS	Immunological	csf		50	30to50	female
GSM5264665	GSM5264665	csf_GSM5264665	GSE133028	relapsing multiple sclerosis	MS	Immunological	csf		54	gt50	male
GSM6119097	GSM6119097	blood_GSM6119097	PRJNA835867	HC	HC	HC	blood	ok	59	gt50	male
GSM3984200	GSM3984200	csf_GSM3984200	GSE134577	Alzheimer's Disease	AD	Neural	csf
GSM6119093	GSM6119093	blood_GSM6119093	PRJNA835867	HC	HC	HC	blood	ok	54	gt50	male
GSM6119095	GSM6119095	blood_GSM6119095	PRJNA835867	HC	HC	HC	blood	ok	55	gt50	male
GSM3984203	GSM3984203	csf_GSM3984203	GSE134577	Mild Cognitive Impairment	MCI	Neural	csf
GSM3984204	GSM3984204	csf_GSM3984204	GSE134577	Alzheimer's Disease	AD	Neural	csf
GSM6119100	GSM6119100	blood_GSM6119100	PRJNA835867	HC	HC	HC	blood	ok	50	30to50	male
GSM3984212	GSM3984212	csf_GSM3984212	GSE134577	Mild Cognitive Impairment	MCI	Neural	csf
GSM3984213	GSM3984213	csf_GSM3984213	GSE134577	Alzheimer's Disease	AD	Neural	csf
GSM3984214	GSM3984214	csf_GSM3984214	GSE134577	Mild Cognitive Impairment	MCI	Neural	csf
HC1	HC1	blood_HC1	sle	HC	HC	HC	blood	ok	31	30to50	female
HC2	HC2	blood_HC2	sle	HC	HC	HC	blood	ok	27	lt30	female
GSM4104122	GSM4104122	csf_GSM4104122	GSE138266	multiple sclerosis	MS	Immunological	csf		35	30to50	female
GSM4104123	GSM4104123	csf_GSM4104123	GSE138266	multiple sclerosis	MS	Immunological	csf		22	lt30	male
GSM4104124	GSM4104124	csf_GSM4104124	GSE138266	multiple sclerosis	MS	Immunological	csf		47	30to50	female
GSM4104125	GSM4104125	csf_GSM4104125	GSE138266	multiple sclerosis	MS	Immunological	csf		47	30to50	female
GSM4104126	GSM4104126	csf_GSM4104126	GSE138266	multiple sclerosis	MS	Immunological	csf		28	lt30	female
GSM4104127	GSM4104127	csf_GSM4104127	GSE138266	multiple sclerosis	MS	Immunological	csf		42	30to50	male
GSM4208766	GSM4208766	csf_GSM4208766	GSE141578	parkinson's disease	PD	Neural	csf
GSM4208768	GSM4208768	csf_GSM4208768	GSE141578	parkinson's disease	PD	Neural	csf
GSM4208769	GSM4208769	csf_GSM4208769	GSE141578	parkinson's disease	PD	Neural	csf
GSM4208770	GSM4208770	csf_GSM4208770	GSE141578	parkinson's disease	PD	Neural	csf
GSM4208771	GSM4208771	csf_GSM4208771	GSE141578	parkinson's disease	PD	Neural	csf
GSM4404052	GSM4404052	csf_GSM4404052	GSE141578	Dementia with Lewy Bodies	DLB	Neural	csf
GSM4404053	GSM4404053	csf_GSM4404053	GSE141578	parkinson's disease	PD	Neural	csf
GSM4404054	GSM4404054	csf_GSM4404054	GSE141578	parkinson's disease	PD	Neural	csf
HC4	HC4	blood_HC4	sle	HC	HC	HC	blood	ok	41	30to50	female
GSM4404056	GSM4404056	csf_GSM4404056	GSE141578	parkinson's disease	PD	Neural	csf
GSM4404057	GSM4404057	csf_GSM4404057	GSE141578	parkinson's disease	PD	Neural	csf
GSM4404058	GSM4404058	csf_GSM4404058	GSE141578	Dementia with Lewy Bodies	DLB	Neural	csf
HC3	HC3	blood_HC3	sle	HC	HC	HC	blood	ok	26	lt30	female
GSM4970070	GSM4970070	csf_GSM4970070	GSE163005	multiple sclerosis	MS	Immunological	csf		43	30to50	female
GSM4970071	GSM4970071	csf_GSM4970071	GSE163005	multiple sclerosis	MS	Immunological	csf		25	lt30	female
GSM4970072	GSM4970072	csf_GSM4970072	GSE163005	multiple sclerosis	MS	Immunological	csf		54	gt50	male
GSM4970073	GSM4970073	csf_GSM4970073	GSE163005	multiple sclerosis	MS	Immunological	csf		51	gt50	male
GSM4970074	GSM4970074	csf_GSM4970074	GSE163005	multiple sclerosis	MS	Immunological	csf		22	lt30	male
GSM5239642	GSM5239642	csf_GSM5239642	GSE172003	multiple sclerosis	MS	Immunological	csf		29	lt30	male
GSM5239643	GSM5239643	csf_GSM5239643	GSE172003	multiple sclerosis	MS	Immunological	csf		31	30to50	female
GSM5239644	GSM5239644	csf_GSM5239644	GSE172003	multiple sclerosis	MS	Immunological	csf		37	30to50	female
GSM5239645	GSM5239645	csf_GSM5239645	GSE172003	multiple sclerosis	MS	Immunological	csf		26	lt30	female
GSM5239646	GSM5239646	csf_GSM5239646	GSE172003	multiple sclerosis	MS	Immunological	csf		28	lt30	female
GSM5239647	GSM5239647	csf_GSM5239647	GSE172003	multiple sclerosis	MS	Immunological	csf		40	30to50	female
GSM5827375	GSM5827375	csf_GSM5827375	GSE194078	ab-mediated inflammatory demyelinating disease	IDD	Immunological	csf		63	gt50	male
GSM5827381	GSM5827381	csf_GSM5827381	GSE194078	ab-mediated inflammatory demyelinating disease	IDD	Immunological	csf		39	30to50	male
GSM5827385	GSM5827385	csf_GSM5827385	GSE194078	ab-mediated inflammatory demyelinating disease	IDD	Immunological	csf		50	30to50	male
GSM5827389	GSM5827389	csf_GSM5827389	GSE194078	ab-mediated inflammatory demyelinating disease	IDD	Immunological	csf		31	30to50	male
GSM5827393	GSM5827393	csf_GSM5827393	GSE194078	ab-mediated inflammatory demyelinating disease	IDD	Immunological	csf		67	gt50	female
GSM5827391	GSM5827391	csf_GSM5827391	GSE194078	ab-mediated inflammatory demyelinating disease	IDD	Immunological	csf		47	30to50	female
GSM5827379	GSM5827379	csf_GSM5827379	GSE194078	multiple sclerosis	MS	Immunological	csf		47	30to50	female
GSM5827383	GSM5827383	csf_GSM5827383	GSE194078	multiple sclerosis	MS	Immunological	csf		25	lt30	male
GSM5827395	GSM5827395	csf_GSM5827395	GSE194078	multiple sclerosis	MS	Immunological	csf		31	30to50	female
GSM6016350	GSM6016350	csf_GSM6016350	GSE200164	MCI/AD	MCI/AD	Neural	csf		78	gt50	male
GSM6016353	GSM6016353	csf_GSM6016353	GSE200164	MCI/AD	MCI/AD	Neural	csf		70	gt50	male
GSM6016356	GSM6016356	csf_GSM6016356	GSE200164	MCI/AD	MCI/AD	Neural	csf		73	gt50	male
GSM6016358	GSM6016358	csf_GSM6016358	GSE200164	MCI/AD	MCI/AD	Neural	csf		76	gt50	female
GSM6016359	GSM6016359	csf_GSM6016359	GSE200164	MCI/AD	MCI/AD	Neural	csf		64	gt50	female
GSM6016365	GSM6016365	csf_GSM6016365	GSE200164	MCI/AD	MCI/AD	Neural	csf		77	gt50	male
GSM6016369	GSM6016369	csf_GSM6016369	GSE200164	MCI/AD	MCI/AD	Neural	csf		72	gt50	male
GSM6016370	GSM6016370	csf_GSM6016370	GSE200164	MCI/AD	MCI/AD	Neural	csf		48	30to50	male
GSM6016375	GSM6016375	csf_GSM6016375	GSE200164	MCI/AD	MCI/AD	Neural	csf		63	gt50	female
GSM6016378	GSM6016378	csf_GSM6016378	GSE200164	MCI/AD	MCI/AD	Neural	csf		74	gt50	female
GSM6016379	GSM6016379	csf_GSM6016379	GSE200164	MCI/AD	MCI/AD	Neural	csf		56	gt50	female
GSM6016380	GSM6016380	csf_GSM6016380	GSE200164	MCI/AD	MCI/AD	Neural	csf		79	gt50	female
GSM6016394	GSM6016394	csf_GSM6016394	GSE200164	MCI/AD	MCI/AD	Neural	csf		64	gt50	female
GSM6016397	GSM6016397	csf_GSM6016397	GSE200164	MCI/AD	MCI/AD	Neural	csf		79	gt50	male
SCHW_MS1	SCHW_MS1	csf_SCHW_MS1	PRJNA866296	multiple sclerosis	MS	Immunological	csf		38	30to50	female
SCHW_MSN	SCHW_MSN	csf_SCHW_MSN	PRJNA866296	multiple sclerosis	MS	Immunological	csf		36	30to50	female
SCHW_MSN2	SCHW_MSN2	csf_SCHW_MSN2	PRJNA866296	multiple sclerosis	MS	Immunological	csf		30	lt30	female
SCHW_MSN3	SCHW_MSN3	csf_SCHW_MSN3	PRJNA866296	multiple sclerosis	MS	Immunological	csf		50	30to50	female
SCHW_MSN4	SCHW_MSN4	csf_SCHW_MSN4	PRJNA866296	multiple sclerosis	MS	Immunological	csf		33	30to50	female
SCHW_MSN6	SCHW_MSN6	csf_SCHW_MSN6	PRJNA866296	multiple sclerosis	MS	Immunological	csf		25	lt30	female
GSM7329816	SMA1_untreat	csf_GSM7329816	GSE232391	sma	SMA	Neural	csf
GSM7329817	SMA1_treat	csf_GSM7329817	GSE232391	sma	SMA	Neural	csf
GSM7329818	SMA1_treat	csf_GSM7329818	GSE232391	sma	SMA	Neural	csf
GSM7329819	SMA2_untreat	csf_GSM7329819	GSE232391	sma	SMA	Neural	csf
GSM7329820	SMA2_treat	csf_GSM7329820	GSE232391	sma	SMA	Neural	csf
GSM7329822	SMA2_treat	csf_GSM7329822	GSE232391	sma	SMA	Neural	csf
GSM7329823	SMA3_untreat	csf_GSM7329823	GSE232391	sma	SMA	Neural	csf
GSM7329825	SMA3_treat	csf_GSM7329825	GSE232391	sma	SMA	Neural	csf
GSM7329828	SMA4_untreat	csf_GSM7329828	GSE232391	sma	SMA	Neural	csf
GSM7329829	SMA4_treat	csf_GSM7329829	GSE232391	sma	SMA	Neural	csf
GSM7329830	SMA4_treat	csf_GSM7329830	GSE232391	sma	SMA	Neural	csf
GSM7329831	SMA5_untreat	csf_GSM7329831	GSE232391	sma	SMA	Neural	csf
GSM7329832	SMA5_treat	csf_GSM7329832	GSE232391	sma	SMA	Neural	csf
GSM7329834	SMA6_untreat	csf_GSM7329834	GSE232391	sma	SMA	Neural	csf
GSM7329835	SMA6_treat	csf_GSM7329835	GSE232391	sma	SMA	Neural	csf
GSM7329836	SMA6_treat	csf_GSM7329836	GSE232391	sma	SMA	Neural	csf
GSM7329837	SMA7_untreat	csf_GSM7329837	GSE232391	sma	SMA	Neural	csf
GSM7329838	SMA7_treat	csf_GSM7329838	GSE232391	sma	SMA	Neural	csf
GSM7329839	SMA7_treat	csf_GSM7329839	GSE232391	sma	SMA	Neural	csf
GSM7329841	SMA8_treat	csf_GSM7329841	GSE232391	sma	SMA	Neural	csf
GSM7329842	SMA9_treat	csf_GSM7329842	GSE232391	sma	SMA	Neural	csf
GSM7439059	GSM7439059	csf_GSM7439059	GSE233917	relapsing remitting multiple sclerosis	MS	Immunological	csf		55	gt50	female
GSM7439061	GSM7439061	csf_GSM7439061	GSE233917	relapsing remitting multiple sclerosis	MS	Immunological	csf		26	lt30	female
patient5	patient5	csf_patient5	nple	nple	NPLE	NPLE	csf		44	30to50	female
patient12	patient12	csf_patient12	nple	SLE	SLE	SLE	csf		33	30to50	female
patient2_3	patient2	csf_patient2_3	nple	nple	NPLE	NPLE	csf		42	30to50	male
patient2_2	patient2	csf_patient2_2	nple	nple	NPLE	NPLE	csf		42	30to50	male
patient2_1	patient2	csf_patient2_1	nple	nple	NPLE	NPLE	csf		42	30to50	male
patient4	patient4	csf_patient4	nple	nple	NPLE	NPLE	csf		54	gt50	female
patient1	patient1	csf_patient1	nple	nple	NPLE	NPLE	csf		43	30to50	female
patient3	patient3	csf_patient3	nple	nple	NPLE	NPLE	csf		36	30to50	female
patient10	patient10	csf_patient10	nple	nple	NPLE	NPLE	csf		17	lt30	female
patient9	patient9	csf_patient9	nple	nple	NPLE	NPLE	csf		22	lt30	female
patient6	patient6	csf_patient6	nple	nple	NPLE	NPLE	csf		48	30to50	female
patient11	patient11	csf_patient11	nple	NPSLE in remission	NPSLE in remission	NPSLE in remission	csf		31	30to50	female
patient7	patient7	csf_patient7	nple	nple	NPLE	NPLE	csf		39	30to50	female
untreated1	untreated1	blood_untreated1	sle	SLE	SLE	SLE	blood		23	lt30	female
untreated2	untreated2	blood_untreated2	sle	SLE	SLE	SLE	blood		42	30to50	female
untreated4	untreated4	blood_untreated4	sle	SLE	SLE	SLE	blood		33	30to50	female
untreated5	untreated5	blood_untreated5	sle	SLE	SLE	SLE	blood		28	lt30	female
untreated7	untreated7	blood_untreated7	sle	SLE	SLE	SLE	blood		52	gt50	female
untreated9	untreated9	blood_untreated9	sle	SLE	SLE	SLE	blood		52	gt50	female
untreated11	untreated11	blood_untreated11	sle	SLE	SLE	SLE	blood		17	lt30	female
untreated15	untreated15	blood_untreated15	sle	SLE	SLE	SLE	blood		24	lt30	female
untreated18	untreated18	blood_untreated18	sle	SLE	SLE	SLE	blood		15	lt30	female
untreated20	untreated20	blood_untreated20	sle	SLE	SLE	SLE	blood		24	lt30	female
treated2	treated2	blood_treated2	sle	SLE	SLE	SLE	blood		42	30to50	female
treated1	treated1	blood_treated1	sle	SLE	SLE	SLE	blood		23	lt30	female
treated4	treated4	blood_treated4	sle	SLE	SLE	SLE	blood		33	30to50	female
treated5	treated5	blood_treated5	sle	SLE	SLE	SLE	blood		31	30to50	female
treated6	treated6	blood_treated6	sle	SLE	SLE	SLE	blood		35	30to50	female
patient6	patient6	blood_patient6	nple	nple	NPLE	NPLE	blood		48	30to50	female
patient5	patient5	blood_patient5	nple	nple	NPLE	NPLE	blood		44	30to50	female
patient12	patient12	blood_patient12	nple	SLE	SLE	SLE	blood		33	30to50	female
patient2_1	patient2	blood_patient2_1	nple	nple	NPLE	NPLE	blood		42	30to50	male
patient2_2	patient2	blood_patient2_2	nple	nple	NPLE	NPLE	blood		42	30to50	male
patient2_3	patient2	blood_patient2_3	nple	nple	NPLE	NPLE	blood		42	30to50	male
patient4	patient4	blood_patient4	nple	nple	NPLE	NPLE	blood		54	gt50	female
patient1	patient1	blood_patient1	nple	nple	NPLE	NPLE	blood		43	30to50	female
patient3	patient3	blood_patient3	nple	nple	NPLE	NPLE	blood		36	30to50	female
patient10	patient10	blood_patient10	nple	nple	NPLE	NPLE	blood		17	lt30	female
patient9	patient9	blood_patient9	nple	nple	NPLE	NPLE	blood		22	lt30	female
patient7	patient7	blood_patient7	nple	nple	NPLE	NPLE	blood		39	30to50	female
patient11	patient11	blood_patient11	nple	NPSLE in remission	NPSLE in remission	NPSLE in remission	blood		31	30to50	female
GSM5264648	GSM5264648	blood_GSM5264648	PRJNA549712	MS	MS	Immunological	blood		45	30to50	female
GSM5264650	GSM5264650	blood_GSM5264650	PRJNA549712	MS	MS	Immunological	blood		22	lt30	male
GSM5264656	GSM5264656	blood_GSM5264656	PRJNA549712	MS	MS	Immunological	blood		35	30to50	female
GSM5264658	GSM5264658	blood_GSM5264658	PRJNA549712	MS	MS	Immunological	blood		45	30to50	female
GSM5264660	GSM5264660	blood_GSM5264660	PRJNA549712	MS	MS	Immunological	blood		42	30to50	female
GSM5264662	GSM5264662	blood_GSM5264662	PRJNA549712	MS	MS	Immunological	blood		37	30to50	female
GSM5264664	GSM5264664	blood_GSM5264664	PRJNA549712	MS	MS	Immunological	blood		50	30to50	female
GSM5264666	GSM5264666	blood_GSM5264666	PRJNA549712	MS	MS	Immunological	blood		54	gt50	male
GSM5264668	GSM5264668&9	blood_GSM5264668	PRJNA549712	MS	MS	Immunological	blood		53	gt50	female
GSM5264669	GSM5264668&9	blood_GSM5264669	PRJNA549712	MS	MS	Immunological	blood		53	gt50	female
GSM5264642	GSM5264642	blood_GSM5264642	PRJNA549712	MS	MS	Immunological	blood		37	30to50	male
GSM4104134	GSM4104134	blood_GSM4104134	PRJNA575241	MS	MS	Immunological	blood		35	30to50	female
GSM4104135	GSM4104135	blood_GSM4104135	PRJNA575241	MS	MS	Immunological	blood		47	30to50	female
GSM4104136	GSM4104136	blood_GSM4104136	PRJNA575241	MS	MS	Immunological	blood		47	30to50	female
GSM4104137	GSM4104137	blood_GSM4104137	PRJNA575241	MS	MS	Immunological	blood		28	lt30	female
GSM4104138	GSM4104138	blood_GSM4104138	PRJNA575241	MS	MS	Immunological	blood		42	30to50	male
GSM5827376	GSM5827376	blood_GSM5827376	PRJNA799240	ab-mediated inflammatory demyelinating disease	IDD	Immunological	blood		63	gt50	male
GSM5827380	GSM5827380	blood_GSM5827380	PRJNA799240	MS	MS	Immunological	blood		47	30to50	female
GSM5827382	GSM5827382	blood_GSM5827382	PRJNA799240	ab-mediated inflammatory demyelinating disease	IDD	Immunological	blood		39	30to50	male
GSM5827384	GSM5827384	blood_GSM5827384	PRJNA799240	MS	MS	Immunological	blood		25	lt30	male
GSM5827386	GSM5827386	blood_GSM5827386	PRJNA799240	ab-mediated inflammatory demyelinating disease	IDD	Immunological	blood		50	30to50	male
GSM5827390	GSM5827390	blood_GSM5827390	PRJNA799240	ab-mediated inflammatory demyelinating disease	IDD	Immunological	blood		31	30to50	male
GSM5827392	GSM5827392	blood_GSM5827392	PRJNA799240	ab-mediated inflammatory demyelinating disease	IDD	Immunological	blood		47	30to50	female
GSM5827394	GSM5827394	blood_GSM5827394	PRJNA799240	ab-mediated inflammatory demyelinating disease	IDD	Immunological	blood		67	gt50	female
GSM5827396	GSM5827396	blood_GSM5827396	PRJNA799240	MS	MS	Immunological	blood		31	30to50	female
GSM7329833	SMA5_treat	csf_GSM7329833	GSE232391	sma	SMA	Neural	csf
